# Humanization of yeast genes with multiple human orthologs reveals principles of functional divergence between paralogs

**DOI:** 10.1101/668335

**Authors:** Jon M. Laurent, Riddhiman K. Garge, Ashley I. Teufel, Claus O. Wilke, Aashiq H. Kachroo, Edward M. Marcotte

## Abstract

Despite over a billion years of evolutionary divergence, several thousand human genes possess clearly identifiable orthologs in yeast, and many have undergone lineage-specific duplications in one or both lineages. The ortholog conjecture postulates that orthologous genes between species retain ancestral functions despite divergence over vast timescales, but duplicated genes will be free to diverge in function. However, the retention of ancestral functions among co-orthologs between species and within gene families has been difficult to test experimentally at scale. In order to investigate how ancestral functions are retained or lost post-duplication, we systematically replaced hundreds of essential yeast genes with their human orthologs from gene families that have undergone lineage-specific duplications, including those with single duplications (one yeast gene to two human genes, 1:2) or higher-order expansions (1:>2) in the human lineage. We observe a variable pattern of replaceability across different ortholog classes, with an obvious trend towards differential replaceability inside gene families, rarely observing replaceability by all members of a family. We quantify the ability of various properties of the orthologs to predict replaceability, showing that in the case of 1:2 orthologs, replaceability is predicted largely by the divergence and tissue-specific expression of the human co-orthologs, *i.e.* the human proteins that are less diverged from their yeast counterpart and more ubiquitously expressed across human tissues more often replace their single yeast ortholog. These trends were consistent with *in silico* simulations demonstrating that when only one ortholog is replaceable, it tends to be the least diverged of the pair. Replaceability of yeast genes having more than two human co-orthologs was marked by retention of orthologous interactions in functional or protein networks as well as by more ancestral subcellular localization. Overall, we performed >400 human gene replaceability assays revealing 56 new human-yeast complementation pairs, thus opening up avenues to further functionally characterize these human genes in a simplified organismal context.
