## SupplementaryFile1 for "Humanization of yeast genes with multiple human orthologs reveals principles of functional divergence between paralogs"

### Sheet: Assay Status
Orthogroup	ScUniProt	ScSystematicID	HsUniProt	HsName	HsORFeomeID	HsEntrez	Orthology	MM Status	TS Status	MM/TS Status	Reassay Status	Final Status
23	P06786	YNL088W	P11388	TOP2A	NA	7153	1to2	NA	NA	NA	ND	NA
23	P06786	YNL088W	Q02880	TOP2B	NA	7155	1to2	NA	NA	NA	ND	NA
38	P40527	YIL048W	O75110	ATP9A	NA	10079	1to2	NA	NA	NA	ND	NA
38	P40527	YIL048W	O43861	ATP9B	31011@A11	374868	1to2	Non complement	Non complement	Non complement	ND	Non complement
65	P04801	YIL078W	P26639	TARS	11024@C08	6897	1to2	Complement	NA	Complement	Complement	Complement
65	P04801	YIL078W	A2RTX5	TARSL2	51010@D02	123283	1to2	Non complement	NA	Non complement	ND	Non complement
70	P11075	YDR170C	Q9Y6D6	ARFGEF1	NA	10565	1to2	NA	NA	NA	ND	NA
70	P11075	YDR170C	Q9Y6D5	ARFGEF2	NA	10564	1to2	NA	Non complement	Non complement	ND	Non complement
74	P39007	YGL022W	P46977	STT3A	11014@B12	3703	1to2	Non complement	Non complement	Non complement	ND	Non complement
74	P39007	YGL022W	Q8TCJ2	STT3B	11020@A09	201595	1to2	Non complement	Non complement	Non complement	ND	Non complement
80	P14742	YKL104C	O94808	GFPT2	11071@E05	9945	1to2	Non complement	Complement	Complement	Complement	Complement
80	P14742	YKL104C	Q06210	GFPT1	31003@H07	2673	1to2	Non complement	Non complement	Non complement	ND	Non complement
89	P15303	YPR181C	Q15436	SEC23A	NA	10484	1to2	NA	Non complement	Non complement	ND	Non complement
89	P15303	YPR181C	Q15437	SEC23B	11014@F03	10483	1to2	Complement	Non complement	Complement	Non complement	Non complement
112	P32481	YER025W	Q2VIR3	EIF2S3L	NA	255308	1to2	NA	NA	NA	ND	NA
112	P32481	YER025W	P41091	EIF2S3	11012@D02	1968	1to2	Complement	NA	Complement	Non complement	Non complement
159	P39079	YDR188W	P40227	CCT6A	51013@B01	908	1to2	Non complement	NA	Non complement	ND	Non complement
159	P39079	YDR188W	Q92526	CCT6B	11068@C06	10693	1to2	Non complement	NA	Non complement	ND	Non complement
171	P24783	YNL112W	P17844	DDX5	NA	1655	1to2	Complement	NA	Complement	Complement	Complement
171	P24783	YNL112W	Q92841	DDX17	11023@G09	10521	1to2	Complement	NA	Complement	Complement	Complement
172	P39940	YER125W	P46934	NEDD4	NA	4734	1to2	Non complement	Non complement	Non complement	ND	Non complement
172	P39940	YER125W	Q96PU5	NEDD4L	11025@C08	23327	1to2	Non complement	Non complement	Non complement	ND	Non complement
178	P32908	YFL008W	Q14683	SMC1A	51024@E01	8243	1to2	NA	Non complement	Non complement	ND	Non complement
178	P32908	YFL008W	Q8NDV3	SMC1B	51008@E06	27127	1to2	NA	Non complement	Non complement	ND	Non complement
188	Q07478	YDL084W	Q13838	DDX39B	11010@H07	7919	1to2	Non complement	Complement	Complement	Complement	Complement
188	Q07478	YDL084W	O00148	DDX39A	31016@A05	10212	1to2	Non complement	Non complement	Non complement	ND	Non complement
200	P14126	YOR063W	P39023	RPL3	NA	6122	1to2	Non complement	NA	Non complement	ND	Non complement
200	P14126	YOR063W	Q92901	RPL3L	NA	6123	1to2	Non complement	NA	Non complement	ND	Non complement
205	P32915	YLR378C	P61619	SEC61A1	11036@C09	29927	1to2	Non complement	NA	Non complement	ND	Non complement
205	P32915	YLR378C	Q9H9S3	SEC61A2	11036@B02	55176	1to2	Non complement	NA	Non complement	ND	Non complement
214	P00560	YCR012W	P00558	PGK1	51035@A08	5230	1to2	Complement	NA	Complement	Complement	Complement
214	P00560	YCR012W	P07205	PGK2	31002@F05	5232	1to2	Complement	NA	Complement	Complement	Complement
216	P05453	YDR172W	Q8IYD1	GSPT2	11039@A10	23708	1to2	Complement	Complement	Complement	Complement	Complement
216	P05453	YDR172W	P15170	GSPT1	461_0024@F04	2935	1to2	Non complement	NA	Non complement	ND	Non complement
235	P32074	YNL287W	Q9UBF2	COPG2	NA	26958	1to2	NA	NA	NA	ND	NA
235	P32074	YNL287W	Q9Y678	COPG1	NA	22820	1to2	NA	NA	NA	ND	NA
236	P39958	YER136W	P31150	GDI1	11063@E08	2664	1to2	NA	Complement	Complement	Complement	Complement
236	P39958	YER136W	P50395	GDI2	11011@E08	2665	1to2	NA	Complement	Complement	Complement	Complement
245	P47117	YJR065C	P61158	ACTR3	31002@G05	10096	1to2	Non complement	NA	Non complement	ND	Non complement
245	P47117	YJR065C	Q9P1U1	ACTR3B	11033@F12	57180	1to2	Non complement	NA	Non complement	ND	Non complement
263	P40970	YDR062W	O15270	SPTLC2	NA	9517	1to2	Non complement	NA	Non complement	ND	Non complement
263	P40970	YDR062W	Q9NUV7	SPTLC3	NA	55304	1to2	Non complement	Non complement	Non complement	ND	Non complement
267	P32337	YMR308C	O00410	IPO5	31037@H03	3843	1to2	Complement	Complement	Complement	Complement	Complement
267	P32337	YMR308C	O60518	RANBP6	461_0023@B02	26953	1to2	Non complement	Non complement	Non complement	ND	Non complement
271	P53894	YNL161W	Q15208	STK38	11064@E12	11329	1to2	Non complement	NA	Non complement	ND	Non complement
271	P53894	YNL161W	Q9Y2H1	STK38L	11064@E01	23012	1to2	Non complement	NA	Non complement	ND	Non complement
274	P07263	YPR033C	P12081	HARS	11067@E03	3035	1to2	Complement	Non complement	Complement	Complement	Complement
274	P07263	YPR033C	P49590	HARS2	11076@F05	23438	1to2	Non complement	Non complement	Non complement	ND	Non complement
276	P09938	YJL026W	Q7LG56	RRM2B	51005@B02	50484	1to2	Complement	NA	Complement	Complement	Complement
276	P09938	YJL026W	P31350	RRM2	11086@A06	6241	1to2	Non complement	NA	Non complement	ND	Non complement
323	P54839	YML126C	Q01581	HMGCS1	NA	3157	1to2	Complement	NA	Complement	ND	Complement
323	P54839	YML126C	P54868	HMGCS2	461_0018@C08	3158	1to2	Non complement	NA	Non complement	ND	Non complement
333	P15646	YDL014W	A6NHQ2	FBLL1	NA	345630	1to2	NA	NA	NA	ND	NA
333	P15646	YDL014W	P22087	FBL	31042@G10	2091	1to2	Non complement	Non complement	Non complement	ND	Non complement
341	Q12018	YDL132W	Q13616	CUL1	11064@D06	8454	1to2	Non complement	Non complement	Non complement	ND	Non complement
341	Q12018	YDL132W	Q13617	CUL2	11078@H03	8453	1to2	Non complement	Non complement	Non complement	ND	Non complement
401	P10507	YLR163C	O75439	PMPCB	11059@E08	9512	1to2	Non complement	Non complement	Non complement	ND	Non complement
401	P10507	YLR163C	P31930	UQCRC1	11037@F06	7384	1to2	Non complement	Non complement	Non complement	ND	Non complement
403	P09950	YDR232W	P13196	ALAS1	11039@B08	211	1to2	Complement	NA	Complement	Complement	Complement
403	P09950	YDR232W	P22557	ALAS2	11077@C01	212	1to2	Complement	NA	Complement	Complement	Complement
454	P40468	YIL129C	Q5TBA9	FRY	NA	10129	1to2	NA	NA	NA	ND	NA
454	P40468	YIL129C	O94915	FRYL	11060@F11	285527	1to2	Non complement	NA	Non complement	ND	Non complement
462	P05317	YLR340W	Q8NHW5	RPLP0P6	NA	220717	1to2	NA	NA	NA	ND	NA
462	P05317	YLR340W	P05388	RPLP0	NA	6175	1to2	Non complement	NA	Non complement	ND	Non complement
471	P53378	YLR212C	Q9NRH3	TUBG2	11011@G02	27175	1to2	NA	Complement	Complement	Complement	Complement
471	P53378	YLR212C	P23258	TUBG1	11037@B03	7283	1to2	NA	Non complement	Non complement	ND	Non complement
486	P14743	YLR195C	O60551	NMT2	11037@H03	9397	1to2	Non complement	Non complement	Non complement	ND	Non complement
486	P14743	YLR195C	P30419	NMT1	461_0020@E10	4836	1to2	Non complement	Non complement	Non complement	ND	Non complement
497	P43123	YDL103C	Q16222	UAP1	11067@C07	6675	1to2	Complement	Complement	Complement	Complement	Complement
497	P43123	YDL103C	Q3KQV9	UAP1L1	NA	91373	1to2	NA	NA	NA	ND	NA
519	P46677	YGR274C	P21675	TAF1	NA	6872	1to2	NA	NA	NA	ND	NA
519	P46677	YGR274C	Q8IZX4	TAF1L	NA	138474	1to2	NA	NA	NA	ND	NA
532	P00817	YBR011C	Q15181	PPA1	51030@F07	5464	1to2	Complement	NA	Complement	Complement	Complement
532	P00817	YBR011C	Q9H2U2	PPA2	31020@F06	27068	1to2	Non complement	NA	Non complement	ND	Non complement
572	P13393	YER148W	P20226	TBP	51015@A08	6908	1to2	Non complement	Complement	Complement	Complement	Complement
572	P13393	YER148W	Q6SJ96	TBPL2	51005@A05	387332	1to2	NA	Non complement	Non complement	ND	Non complement
584	Q04673	YLR005W	Q13888	GTF2H2	11002@H11	2966	1to2	Non complement	Non complement	Non complement	ND	Non complement
584	Q04673	YLR005W	Q6P1K8	GTF2H2C	31013@B12	728340	1to2	Non complement	Non complement	Non complement	ND	Non complement
604	P38221	YBR029C	O95674	CDS2	11063@D10	8760	1to2	Complement	NA	Complement	Complement	Complement
604	P38221	YBR029C	Q92903	CDS1	461_0017@F04	1040	1to2	Non complement	NA	Non complement	ND	Non complement
605	P40303	YOL038W	O14818	PSMA7	NA	5688	1to2	Complement	NA	Complement	ND	Complement
605	P40303	YOL038W	Q8TAA3	PSMA8	11045@A10	143471	1to2	Non complement	NA	Non complement	ND	Non complement
609	P41805	YLR075W	P27635	RPL10	NA	6134	1to2	NA	NA	NA	ND	NA
609	P41805	YLR075W	Q96L21	RPL10L	11019@G05	140801	1to2	Complement	NA	Complement	Non complement	Non complement
628	P07283	YFL045C	O15305	PMM2	11047@E09	5373	1to2	Complement	Complement	Complement	Complement	Complement
628	P07283	YFL045C	Q92871	PMM1	11048@H04	5372	1to2	Non complement	Non complement	Non complement	ND	Non complement
640	P38968	YDL195W	O94979	SEC31A	31030@C04	22872	1to2	Non complement	Non complement	Non complement	ND	Non complement
640	P38968	YDL195W	Q9NQW1	SEC31B	31028@C09	25956	1to2	Complement	Non complement	Complement	Non complement	Non complement
646	P30656	YPR103W	P28062	PSMB8	461_0011@A12	5696	1to2	Non complement	NA	Non complement	ND	Non complement
646	P30656	YPR103W	P28074	PSMB5	31005@F04	5693	1to2	Non complement	NA	Non complement	ND	Non complement
658	P25043	YOR157C	P40306	PSMB10	11021@C12	5699	1to2	Non complement	Non complement	Non complement	ND	Non complement
658	P25043	YOR157C	Q99436	PSMB7	11031@B01	5695	1to2	Non complement	Non complement	Non complement	ND	Non complement
679	Q04500	YML093W	Q5TAP6	UTP14C	51022@H08	9724	1to2	Complement	NA	Complement	Non complement	Non complement
679	Q04500	YML093W	Q9BVJ6	UTP14A	11072@E06	10813	1to2	Complement	NA	Complement	Non complement	Non complement
717	P32497	YMR309C	B5ME19	EIF3CL	NA	728689	1to2	NA	NA	NA	ND	NA
717	P32497	YMR309C	Q99613	EIF3C	11025@C10	8663	1to2	Non complement	NA	Non complement	ND	Non complement
782	P38328	YBR234C	O15143	ARPC1B	11058@F10	10095	1to2	Non complement	NA	Non complement	ND	Non complement
782	P38328	YBR234C	Q92747	ARPC1A	31005@D12	10552	1to2	Non complement	NA	Non complement	ND	Non complement
828	P38624	YJL001W	P28065	PSMB9	NA	5698	1to2	Non complement	NA	Non complement	ND	Non complement
828	P38624	YJL001W	P28072	PSMB6	NA	5694	1to2	Non complement	NA	Non complement	ND	Non complement
865	P38127	YBR192W	Q96CQ1	SLC25A36	11032@A03	55186	1to2	Non complement	NA	Non complement	ND	Non complement
865	P38127	YBR192W	Q9BSK2	SLC25A33	11021@G09	84275	1to2	Non complement	NA	Non complement	ND	Non complement
877	P20606	YPL218W	Q9NR31	SAR1A	11019@B08	56681	1to2	NA	NA	NA	ND	NA
877	P20606	YPL218W	Q9Y6B6	SAR1B	11075@B05	51128	1to2	NA	NA	NA	ND	NA
893	P15496	YPL117C	Q13907	IDI1	11020@B03	3422	1to2	Complement	NA	Complement	Complement	Complement
893	P15496	YPL117C	Q9BXS1	IDI2	31019@F05	91734	1to2	Non complement	NA	Non complement	ND	Non complement
942	P32464	YKL189W	Q9Y376	CAB39	461_0013@D12	51719	1to2	NA	NA	NA	ND	NA
942	P32464	YKL189W	Q9H9S4	CAB39L	11033@C07	81617	1to2	NA	Non complement	Non complement	ND	Non complement
945	P21147	YGL055W	O00767	SCD	461_0014@D02	6319	1to2	Complement	Non complement	Complement	Non complement	Non complement
945	P21147	YGL055W	Q86SK9	SCD5	11042@A12	79966	1to2	Non complement	Non complement	Non complement	ND	Non complement
970	Q03103	YML130C	Q86YB8	ERO1B	31002@C08	56605	1to2	Complement	Complement	Complement	ND	Complement
970	Q03103	YML130C	Q96HE7	ERO1A	11012@C03	30001	1to2	Complement	Complement	Complement	ND	Complement
983	Q03921	YDR141C	Q5JWR5	DOPEY1	NA	23033	1to2	NA	NA	NA	ND	NA
983	Q03921	YDR141C	Q9Y3R5	DOPEY2	NA	9980	1to2	NA	NA	NA	ND	NA
991	P32471	YAL003W	P24534	EEF1B2	NA	1933	1to2	NA	Non complement	Non complement	ND	Non complement
991	P32471	YAL003W	P29692	EEF1D	NA	1936	1to2	Non complement	Non complement	Non complement	ND	Non complement
1000	P23503	YNL240C	Q9H6Q4	NARFL	11065@C08	64428	1to2	Non complement	NA	Non complement	ND	Non complement
1000	P23503	YNL240C	Q9UHQ1	NARF	11010@C03	26502	1to2	Non complement	NA	Non complement	ND	Non complement
1001	P36149	YKR068C	Q5T215	TRAPPC3L	NA	100128327	1to2	NA	NA	NA	ND	NA
1001	P36149	YKR068C	O43617	TRAPPC3	11044@C03	27095	1to2	Non complement	NA	Non complement	ND	Non complement
1010	P38912	YMR260C	O14602	EIF1AY	11042@F10	9086	1to2	Complement	NA	Complement	Complement	Complement
1010	P38912	YMR260C	P47813	EIF1AX	NA	1964	1to2	Complement	NA	Complement	Complement	Complement
1033	P06787	YBR109C	P27482	CALML3	NA	810	1to2	Complement	Complement	Complement	Complement	Complement
1033	P06787	YBR109C	P62158	CALM1	NA	801	1to2	Complement	Complement	Complement	Complement	Complement
1041	P40010	YER006W	Q9BVP2	GNL3	NA	26354	1to2	Non complement	NA	Non complement	ND	Non complement
1041	P40010	YER006W	Q9NVN8	GNL3L	11069@H04	54552	1to2	Non complement	NA	Non complement	ND	Non complement
1112	Q04264	YMR076C	Q29RF7	PDS5A	31038@B01	23244	1to2	Non complement	NA	Non complement	ND	Non complement
1112	Q04264	YMR076C	Q9NTI5	PDS5B	11068@C01	23047	1to2	Non complement	NA	Non complement	ND	Non complement
1132	P32602	YBL050W	P54920	NAPA	11051@F02	8775	1to2	Non complement	Non complement	Non complement	ND	Non complement
1132	P32602	YBL050W	Q9H115	NAPB	31005@C07	63908	1to2	Non complement	Non complement	Non complement	ND	Non complement
1196	P33203	YKL012W	O75400	PRPF40A	11046@A10	55660	1to2	Non complement	NA	Non complement	ND	Non complement
1196	P33203	YKL012W	Q6NWY9	PRPF40B	461_0020@G04	25766	1to2	Non complement	NA	Non complement	ND	Non complement
1249	P39515	YJL143W	O60830	TIMM17B	11018@E02	10245	1to2	Non complement	NA	Non complement	ND	Non complement
1249	P39515	YJL143W	Q99595	TIMM17A	11074@F04	10440	1to2	Non complement	NA	Non complement	ND	Non complement
1250	P53039	YGR172C	Q969M3	YIPF5	11030@F09	81555	1to2	Complement	Complement	Complement	Complement	Complement
1250	P53039	YGR172C	Q8N8F6	YIPF7	51002@G05	285525	1to2	Non complement	Non complement	Non complement	ND	Non complement
1254	P32380	YDR356W	O15083	ERC2	NA	26059	1to2	NA	Complement	Complement	NA	NA
1254	P32380	YDR356W	Q8IUD2	ERC1	11040@E12	23085	1to2	NA	NA	NA	ND	NA
1263	P53769	YLR323C	O15541	RNF113A	11056@E02	7737	1to2	Non complement	NA	Non complement	ND	Non complement
1263	P53769	YLR323C	Q8IZP6	RNF113B	NA	140432	1to2	Non complement	NA	Non complement	ND	Non complement
1337	P32911	YNL244C	O60739	EIF1B	11016@F06	10289	1to2	Complement	NA	Complement	Complement	Complement
1337	P32911	YNL244C	P41567	EIF1	NA	10209	1to2	Complement	NA	Complement	Complement	Complement
1373	Q06102	YPR107C	A6NMK7	CPSF4L	461_0009@E08	642843	1to2	Non complement	NA	Non complement	ND	Non complement
1373	Q06102	YPR107C	O95639	CPSF4	11030@C08	10898	1to2	Non complement	NA	Non complement	ND	Non complement
1376	P43572	YFL024C	Q52LR7	EPC2	NA	26122	1to2	Non complement	NA	Non complement	ND	Non complement
1376	P43572	YFL024C	Q9H2F5	EPC1	31028@D03	80314	1to2	Non complement	NA	Non complement	ND	Non complement
1377	P07260	YOL139C	P06730	EIF4E	11046@B10	1977	1to2	Complement	Complement	Complement	Complement	Complement
1377	P07260	YOL139C	A6NMX2	EIF4E1B	NA	253314	1to2	NA	NA	NA	ND	NA
1386	P32773	YOR194C	P52655	GTF2A1	51014@H10	2957	1to2	Non complement	NA	Non complement	ND	Non complement
1386	P32773	YOR194C	Q9UNN4	GTF2A1L	11065@E08	11036	1to2	Complement	NA	Complement	Non complement	Non complement
1455	P53600	YPL010W	P61923	COPZ1	11074@D07	22818	1to2	Complement	NA	Complement	Non complement	Non complement
1455	P53600	YPL010W	Q9P299	COPZ2	NA	51226	1to2	Non complement	Non complement	Non complement	ND	Non complement
1456	P22224	YGL233W	Q9Y2D4	EXOC6B	NA	23233	1to2	NA	NA	NA	ND	NA
1456	P22224	YGL233W	Q8TAG9	EXOC6	11078@C08	54536	1to2	Non complement	NA	Non complement	ND	Non complement
1472	Q99190	YDL015C	Q9NZ01	TECR	11053@B08	9524	1to2	Complement	NA	Complement	Complement	Complement
1472	Q99190	YDL015C	Q5HYJ1	TECRL	NA	253017	1to2	Complement	NA	Complement	Non complement	Non complement
1480	P40857	YJL097W	Q6Y1H2	HACD2	31005@G03	201562	1to2	Complement	NA	Complement	ND	Complement
1480	P40857	YJL097W	B0YJ81	HACD1	11050@H06	9200	1to2	Non complement	NA	Non complement	ND	Non complement
1484	P22023	YOR336W	Q9NYU2	UGGT1	NA	56886	1to2	NA	NA	NA	ND	NA
1484	P22023	YOR336W	Q9NYU1	UGGT2	11001@C12	55757	1to2	Non complement	Non complement	Non complement	ND	Non complement
1499	P25299	YGL044C	P33240	CSTF2	11089@H04	1478	1to2	Non complement	Non complement	Non complement	ND	Non complement
1499	P25299	YGL044C	Q9H0L4	CSTF2T	11070@E08	23283	1to2	Non complement	Non complement	Non complement	ND	Non complement
1507	Q12017	YOR281C	Q8N4E4	PDCL2	NA	132954	1to2	Complement	NA	Complement	Complement	Complement
1507	Q12017	YOR281C	Q9H2J4	PDCL3	11020@E05	79031	1to2	NA	NA	NA	ND	NA
1512	P38523	YOR232W	Q9HAV7	GRPEL1	11046@B05	80273	1to2	Complement	Complement	Complement	Complement	Complement
1512	P38523	YOR232W	Q8TAA5	GRPEL2	31031@B06	134266	1to2	Non complement	Non complement	Non complement	ND	Non complement
1542	Q12446	YOR181W	O00401	WASL	31002@A09	8976	1to2	Complement	Complement	Complement	Complement	Complement
1542	Q12446	YOR181W	P42768	WAS	11067@B03	7454	1to2	Non complement	Non complement	Non complement	ND	Non complement
1580	P11746	YMR043W	Q02080	MEF2B	NA	100271849	1to2	NA	NA	NA	ND	NA
1580	P11746	YMR043W	Q14814	MEF2D	NA	4209	1to2	Non complement	NA	Non complement	ND	Non complement
1618	P38334	YBR254C	P0DI81	TRAPPC2	NA	6399	1to2	Complement	NA	Complement	Complement	Complement
1618	P38334	YBR254C	P0DI82	TRAPPC2B	11042@D09	10597	1to2	Complement	NA	Complement	ND	Complement
1638	P35178	YDR087C	P56182	RRP1	11012@A04	8568	1to2	Non complement	Non complement	Non complement	ND	Non complement
1638	P35178	YDR087C	Q14684	RRP1B	NA	23076	1to2	Non complement	Non complement	Non complement	ND	Non complement
1654	P53845	YNL263C	O95070	YIF1A	11051@C11	10897	1to2	Non complement	NA	Non complement	ND	Non complement
1654	P53845	YNL263C	Q5BJH7	YIF1B	11031@E12	90522	1to2	Non complement	NA	Non complement	ND	Non complement
1677	P53617	YNL251C	O95104	SCAF4	NA	57466	1to2	NA	NA	NA	ND	NA
1677	P53617	YNL251C	Q9UPN6	SCAF8	NA	22828	1to2	NA	NA	NA	ND	NA
1684	P20486	YBR135W	P33552	CKS2	NA	1164	1to2	Complement	NA	Complement	Complement	Complement
1684	P20486	YBR135W	P61024	CKS1B	NA	1163	1to2	Complement	Complement	Complement	Complement	Complement
1685	P32844	YIL068C	Q86VI1	EXOC3L1	NA	283849	1to2	NA	NA	NA	ND	NA
1685	P32844	YIL068C	O60645	EXOC3	461_0021@D09	11336	1to2	NA	Non complement	Non complement	ND	Non complement
1693	P38863	YHR172W	Q96CW5	TUBGCP3	11062@G01	10426	1to2	Non complement	NA	Non complement	ND	Non complement
1693	P38863	YHR172W	Q9BSJ2	TUBGCP2	NA	10844	1to2	Non complement	NA	Non complement	ND	Non complement
1702	Q05021	YMR227C	Q15545	TAF7	11057@A03	6879	1to2	Non complement	Non complement	Non complement	ND	Non complement
1702	Q05021	YMR227C	Q5H9L4	TAF7L	461_0017@G04	54457	1to2	Non complement	Non complement	Non complement	ND	Non complement
1735	Q05027	YMR236W	Q16594	TAF9	11043@G11	6880	1to2	Non complement	Non complement	Non complement	ND	Non complement
1735	Q05027	YMR236W	Q9HBM6	TAF9B	11048@A02	51616	1to2	Non complement	NA	Non complement	ND	Non complement
1753	P26754	YNL312W	P15927	RPA2	NA	6118	1to2	Non complement	NA	Non complement	ND	Non complement
1753	P26754	YNL312W	Q13156	RPA4	31026@F09	29935	1to2	Complement	NA	Complement	Non complement	Non complement
1776	P07807	YOR236W	P00374	DHFR	11028@F02	1719	1to2	Complement	Complement	Complement	Complement	Complement
1776	P07807	YOR236W	Q86XF0	DHFRL1	31001@G03	200895	1to2	Non complement	NA	Non complement	ND	Non complement
1783	P23644	YMR203W	O96008	TOMM40	31044@A04	10452	1to2	Non complement	NA	Non complement	ND	Non complement
1783	P23644	YMR203W	Q969M1	TOMM40L	31043@A03	84134	1to2	Non complement	NA	Non complement	ND	Non complement
1816	P40204	YFL017W-A	A8MWD9	SNRPGP15	NA	100130932	1to2	NA	NA	NA	ND	NA
1816	P40204	YFL017W-A	P62308	SNRPG	NA	6637	1to2	NA	NA	NA	ND	NA
1882	P43124	YDL105W	Q8N140	EID3	11055@E06	493861	1to2	Non complement	Non complement	Non complement	ND	Non complement
1882	P43124	YDL105W	Q9NXX6	NSMCE4A	NA	54780	1to2	Non complement	NA	Non complement	ND	Non complement
1908	P32897	YNR017W	Q5SRD1	TIMM23B	NA	100652748	1to2	NA	NA	NA	ND	NA
1908	P32897	YNR017W	O14925	TIMM23	461_0003@H12	100287932	1to2	Non complement	NA	Non complement	ND	Non complement
1925	P40518	YIL062C	Q9BPX5	ARPC5L	NA	81873	1to2	Complement	Complement	Complement	Complement	Complement
1925	P40518	YIL062C	O15511	ARPC5	31018@C06	10092	1to2	Non complement	NA	Non complement	ND	Non complement
1966	P35180	YGR082W	Q15388	TOMM20	11083@B04	9804	1to2	NA	NA	NA	ND	NA
1966	P35180	YGR082W	Q6UXN7	TOMM20L	461_0009@C04	387990	1to2	NA	NA	NA	ND	NA
1973	Q12158	YDL003W	O60216	RAD21	31010@E10	5885	1to2	Non complement	Non complement	Non complement	ND	Non complement
1973	Q12158	YDL003W	Q9H4I0	RAD21L1	NA	642636	1to2	Non complement	Non complement	Non complement	ND	Non complement
2028	P22804	YIL004C	O15155	BET1	NA	10282	1to2	Non complement	Non complement	Non complement	ND	Non complement
2028	P22804	YIL004C	Q9NYM9	BET1L	NA	51272	1to2	Non complement	Non complement	Non complement	ND	Non complement
56	P08964	YHR023W	P12882	MYH1	51024@F10	4619	1toM	Complement	NA	Complement	Complement	Complement
56	P08964	YHR023W	P35749	MYH11	NA	4629	1toM	Complement	NA	Complement	Complement	Complement
56	P08964	YHR023W	P11055	MYH3	NA	4621	1toM	NA	NA	NA	ND	NA
56	P08964	YHR023W	P13533	MYH6	NA	4624	1toM	NA	NA	NA	ND	NA
56	P08964	YHR023W	P13535	MYH8	NA	4626	1toM	NA	NA	NA	ND	NA
56	P08964	YHR023W	P35579	MYH9	11042@E11	4627	1toM	NA	NA	NA	ND	NA
56	P08964	YHR023W	Q7Z406	MYH14	NA	79784	1toM	NA	NA	NA	ND	NA
56	P08964	YHR023W	Q9UKX3	MYH13	NA	8735	1toM	NA	NA	NA	ND	NA
56	P08964	YHR023W	Q9Y2K3	MYH15	NA	22989	1toM	NA	NA	NA	ND	NA
56	P08964	YHR023W	Q9Y623	MYH4	NA	4622	1toM	NA	NA	NA	ND	NA
56	P08964	YHR023W	A7E2Y1	MYH7B	31026@F03	57644	1toM	Non complement	NA	Non complement	ND	Non complement
56	P08964	YHR023W	P12883	MYH7	NA	4625	1toM	Non complement	NA	Non complement	ND	Non complement
56	P08964	YHR023W	P35580	MYH10	NA	4628	1toM	Non complement	NA	Non complement	ND	Non complement
56	P08964	YHR023W	Q9UKX2	MYH2	NA	4620	1toM	Non complement	NA	Non complement	ND	Non complement
96	P02557	YFL037W	P04350	TUBB4A	11011@D12	10382	1toM	Non complement	Complement	Complement	ND	Complement
96	P02557	YFL037W	A6NNZ2	NA	NA	NA	1toM	NA	NA	NA	ND	NA
96	P02557	YFL037W	Q3ZCM7	TUBB8	NA	347688	1toM	NA	NA	NA	ND	NA
96	P02557	YFL037W	P07437	TUBB	11063@C10	203068	1toM	Non complement	Non complement	Non complement	ND	Non complement
96	P02557	YFL037W	P68371	TUBB4B	11063@D07	10383	1toM	Non complement	Non complement	Non complement	ND	Non complement
96	P02557	YFL037W	Q13509	TUBB3	11037@B01	10381	1toM	Non complement	Non complement	Non complement	ND	Non complement
96	P02557	YFL037W	Q13885	TUBB2A	11036@H09	7280	1toM	Non complement	Non complement	Non complement	ND	Non complement
96	P02557	YFL037W	Q9BUF5	TUBB6	11086@B12	84617	1toM	Non complement	Non complement	Non complement	ND	Non complement
96	P02557	YFL037W	Q9BVA1	TUBB2B	11036@H10	347733	1toM	Non complement	Non complement	Non complement	ND	Non complement
96	P02557	YFL037W	Q9H4B7	TUBB1	11063@G01	81027	1toM	Non complement	Non complement	Non complement	ND	Non complement
103	P60010	YFL039C	Q562R1	ACTBL2	NA	345651	1toM	Complement	NA	Complement	Complement	Complement
103	P60010	YFL039C	P60709	ACTB	11008@E09	60	1toM	NA	NA	NA	ND	NA
103	P60010	YFL039C	P62736	ACTA2	11009@B02	59	1toM	NA	NA	NA	ND	NA
103	P60010	YFL039C	P63261	ACTG1	11009@A04	71	1toM	NA	NA	NA	ND	NA
103	P60010	YFL039C	P63267	ACTG2	NA	72	1toM	NA	NA	NA	ND	NA
103	P60010	YFL039C	P68032	ACTC1	11009@B01	70	1toM	NA	NA	NA	ND	NA
103	P60010	YFL039C	P68133	ACTA1	11086@C05	58	1toM	NA	NA	NA	ND	NA
103	P60010	YFL039C	Q9BYX7	POTEKP	NA	440915	1toM	NA	NA	NA	ND	NA
184	P32598	YER133W	P36873	PPP1CC	11032@D05	5501	1toM	Complement	Complement	Complement	Complement	Complement
184	P32598	YER133W	P62136	PPP1CA	11055@D01	5499	1toM	Complement	Complement	Complement	Complement	Complement
184	P32598	YER133W	P62140	PPP1CB	11055@A06	5500	1toM	Complement	Complement	Complement	Complement	Complement
218	Q02821	YNL189W	O15131	KPNA5	31002@E10	3841	1toM	Non complement	NA	Non complement	ND	Non complement
218	Q02821	YNL189W	O60684	KPNA6	11068@E09	23633	1toM	Non complement	NA	Non complement	ND	Non complement
218	Q02821	YNL189W	P52294	KPNA1	11076@D11	3836	1toM	Non complement	NA	Non complement	ND	Non complement
249	P04147	YER165W	P11940	PABPC1	31043@A09	26986	1toM	Complement	NA	Complement	Complement	Complement
249	P04147	YER165W	Q9H361	PABPC3	11088@D10	5042	1toM	Complement	NA	Complement	Complement	Complement
249	P04147	YER165W	Q4VXU2	PABPC1L	NA	80336	1toM	NA	NA	NA	ND	NA
249	P04147	YER165W	Q13310	PABPC4	NA	8761	1toM	Non complement	NA	Non complement	ND	Non complement
307	P29295	YPL204W	P49674	CSNK1E	11061@E10	1454	1toM	Complement	NA	Complement	Complement	Complement
307	P29295	YPL204W	P48729	CSNK1A1	NA	1452	1toM	Non complement	NA	Non complement	ND	Non complement
307	P29295	YPL204W	P48730	CSNK1D	11061@E02	1453	1toM	Non complement	NA	Non complement	ND	Non complement
319	P24583	YBL105C	P24723	PRKCH	11039@G02	5583	1toM	Non complement	Complement	Complement	Complement	Complement
319	P24583	YBL105C	Q05655	PRKCD	NA	5580	1toM	Non complement	Complement	Complement	Complement	Complement
319	P24583	YBL105C	P05129	PRKCG	NA	5582	1toM	Non complement	Non complement	Non complement	ND	Non complement
319	P24583	YBL105C	P05771	PRKCB	11039@F01	5579	1toM	Non complement	Non complement	Non complement	ND	Non complement
319	P24583	YBL105C	P17252	PRKCA	51011@B05	5578	1toM	Non complement	NA	Non complement	ND	Non complement
319	P24583	YBL105C	Q02156	PRKCE	51010@G09	5581	1toM	Non complement	Non complement	Non complement	ND	Non complement
319	P24583	YBL105C	Q04759	PRKCQ	51011@E01	5588	1toM	NA	Non complement	Non complement	ND	Non complement
320	P20449	YOR046C	Q9NUU7	DDX19A	11076@B03	55308	1toM	Non complement	Non complement	Non complement	ND	Non complement
320	P20449	YOR046C	Q9UHL0	DDX25	51029@A10	29118	1toM	Non complement	Non complement	Non complement	ND	Non complement
320	P20449	YOR046C	Q9UMR2	DDX19B	11012@E06	11269	1toM	Non complement	Non complement	Non complement	ND	Non complement
371	P29468	YKR002W	P51003	PAPOLA	11050@F06	10914	1toM	Non complement	Non complement	Non complement	ND	Non complement
371	P29468	YKR002W	Q9BWT3	PAPOLG	51010@H09	64895	1toM	Non complement	Non complement	Non complement	ND	Non complement
371	P29468	YKR002W	Q9NRJ5	PAPOLB	11077@G10	56903	1toM	Non complement	Non complement	Non complement	ND	Non complement
384	P00546	YBR160W	P06493	CDK1	11051@H04	983	1toM	NA	Complement	Complement	Complement	Complement
384	P00546	YBR160W	Q00526	CDK3	NA	1018	1toM	Complement	Complement	Complement	Complement	Complement
384	P00546	YBR160W	P24941	CDK2	11052@A02	1017	1toM	Non complement	Non complement	Non complement	ND	Non complement
446	P32562	YMR001C	P53350	PLK1	11087@B08	5347	1toM	Complement	NA	Complement	Non complement	Non complement
446	P32562	YMR001C	Q9H4B4	PLK3	NA	1263	1toM	Non complement	Non complement	Non complement	ND	Non complement
446	P32562	YMR001C	Q9NYY3	PLK2	31041@A08	10769	1toM	Non complement	NA	Non complement	ND	Non complement
480	P32457	YLR314C	O43236	SEPT4	NA	5414	1toM	Non complement	Non complement	Non complement	ND	Non complement
480	P32457	YLR314C	Q15019	SEPT2	11021@H11	4735	1toM	Non complement	Non complement	Non complement	ND	Non complement
480	P32457	YLR314C	Q16181	SEPT7	51005@B09	989	1toM	NA	Non complement	Non complement	ND	Non complement
480	P32457	YLR314C	Q99719	SEPT5	NA	5413	1toM	Non complement	NA	Non complement	ND	Non complement
575	P01123	YFL038C	Q9H0U4	RAB1B	31031@H05	81876	1toM	Complement	NA	Complement	Complement	Complement
575	P01123	YFL038C	Q92928	RAB1C	NA	441400	1toM	NA	NA	NA	ND	NA
575	P01123	YFL038C	P62820	RAB1A	11029@C01	5861	1toM	Non complement	Complement	Complement	Non complement	Non complement
626	P38991	YPL209C	O14965	AURKA	NA	6790	1toM	Non complement	NA	Non complement	ND	Non complement
626	P38991	YPL209C	Q96GD4	AURKB	31043@G04	9212	1toM	NA	Non complement	Non complement	ND	Non complement
626	P38991	YPL209C	Q9UQB9	AURKC	NA	6795	1toM	Non complement	Non complement	Non complement	ND	Non complement
657	P06780	YPR165W	P08134	RHOC	11088@F03	389	1toM	Non complement	Non complement	Non complement	ND	Non complement
657	P06780	YPR165W	P61586	RHOA	11028@H02	387	1toM	Non complement	Non complement	Non complement	ND	Non complement
657	P06780	YPR165W	P62745	RHOB	NA	388	1toM	Non complement	Non complement	Non complement	ND	Non complement
710	P00950	YKL152C	P18669	PGAM1	NA	5223	1toM	Complement	NA	Complement	Complement	Complement
710	P00950	YKL152C	Q8N0Y7	PGAM4	NA	441531	1toM	NA	NA	NA	ND	NA
710	P00950	YKL152C	P07738	BPGM	11048@E10	669	1toM	Non complement	NA	Non complement	ND	Non complement
710	P00950	YKL152C	P15259	PGAM2	11030@F02	5224	1toM	Non complement	NA	Non complement	ND	Non complement
810	Q00684	YFR028C	Q9UNH5	CDC14A	NA	8556	1toM	Non complement	Non complement	Non complement	Complement	Complement
810	Q00684	YFR028C	A4D256	CDC14C	NA	168448	1toM	NA	NA	NA	ND	NA
810	Q00684	YFR028C	O60729	CDC14B	NA	8555	1toM	NA	NA	NA	ND	NA
839	P07560	YFL005W	P51153	RAB13	11045@D11	5872	1toM	Non complement	Non complement	Non complement	ND	Non complement
839	P07560	YFL005W	P61006	RAB8A	NA	4218	1toM	Non complement	Non complement	Non complement	ND	Non complement
839	P07560	YFL005W	P61026	RAB10	11045@B10	10890	1toM	Non complement	Non complement	Non complement	ND	Non complement
839	P07560	YFL005W	Q92930	RAB8B	31019@B02	51762	1toM	Non complement	Non complement	Non complement	ND	Non complement
872	P25294	YNL007C	O75953	DNAJB5	11022@B09	25822	1toM	Complement	NA	Complement	Complement	Complement
872	P25294	YNL007C	P25685	DNAJB1	11033@D08	3337	1toM	Complement	NA	Complement	Complement	Complement
872	P25294	YNL007C	Q9UDY4	DNAJB4	11033@C04	11080	1toM	Complement	NA	Complement	Complement	Complement
872	P25294	YNL007C	P59910	DNAJB13	NA	374407	1toM	NA	NA	NA	ND	NA
915	P18414	YBL040C	O43731	KDELR3	11029@E07	11015	1toM	Complement	NA	Complement	Complement	Complement
915	P18414	YBL040C	P24390	KDELR1	31015@F08	10945	1toM	Complement	NA	Complement	Complement	Complement
915	P18414	YBL040C	P33947	KDELR2	11029@D10	11014	1toM	Complement	NA	Complement	Complement	Complement
937	P30619	YDR164C	O00186	STXBP3	31010@C09	6814	1toM	Non complement	Non complement	Non complement	ND	Non complement
937	P30619	YDR164C	P61764	STXBP1	11070@B12	6812	1toM	Non complement	Non complement	Non complement	ND	Non complement
937	P30619	YDR164C	Q15833	STXBP2	11070@B04	6813	1toM	Non complement	Non complement	Non complement	ND	Non complement
963	P40484	YIL106W	Q70IA8	MOB3C	11003@H09	148932	1toM	Non complement	NA	Non complement	ND	Non complement
963	P40484	YIL106W	Q7L9L4	MOB1B	11003@H06	92597	1toM	Non complement	NA	Non complement	ND	Non complement
963	P40484	YIL106W	Q86TA1	MOB3B	11046@B01	79817	1toM	Non complement	NA	Non complement	ND	Non complement
963	P40484	YIL106W	Q96BX8	MOB3A	11004@A01	126308	1toM	Non complement	NA	Non complement	ND	Non complement
963	P40484	YIL106W	Q9H8S9	MOB1A	11029@E10	55233	1toM	Non complement	NA	Non complement	ND	Non complement
1040	P38994	YDR208W	P48426	PIP4K2A	11035@G09	5305	1toM	Non complement	NA	Non complement	Non complement	Non complement
1040	P38994	YDR208W	P78356	PIP4K2B	11001@D11	8396	1toM	Non complement	NA	Non complement	Non complement	Non complement
1040	P38994	YDR208W	Q8TBX8	PIP4K2C	NA	79837	1toM	Non complement	Non complement	Non complement	ND	Non complement
1117	Q12280	YPL242C	Q13576	IQGAP2	NA	10788	1toM	NA	NA	NA	ND	NA
1117	Q12280	YPL242C	P46940	IQGAP1	51025@G01	8826	1toM	Non complement	NA	Non complement	ND	Non complement
1117	Q12280	YPL242C	Q86VI3	IQGAP3	NA	128239	1toM	Non complement	NA	Non complement	ND	Non complement
1125	Q04430	YDR531W	Q8TE04	PANK1	31015@A04	53354	1toM	Non complement	NA	Non complement	ND	Non complement
1125	Q04430	YDR531W	Q9BZ23	PANK2	11042@C01	80025	1toM	Non complement	NA	Non complement	ND	Non complement
1125	Q04430	YDR531W	Q9H999	PANK3	NA	79646	1toM	Non complement	NA	Non complement	ND	Non complement
1143	Q99383	YOL123W	P51991	HNRNPA3	NA	220988	1toM	NA	NA	NA	ND	NA
1143	Q99383	YOL123W	O14979	HNRNPDL	11052@C09	9987	1toM	Non complement	Non complement	Non complement	ND	Non complement
1143	Q99383	YOL123W	P09651	HNRNPA1	11054@C08	3178	1toM	Non complement	Non complement	Non complement	ND	Non complement
1143	Q99383	YOL123W	Q14103	HNRNPD	31036@D11	3184	1toM	Non complement	Non complement	Non complement	ND	Non complement
1143	Q99383	YOL123W	Q99729	HNRNPAB	NA	3182	1toM	Non complement	Non complement	Non complement	ND	Non complement
1194	P14682	YDR054C	P49427	CDC34	11004@H03	997	1toM	Complement	Complement	Complement	Complement	Complement
1194	P14682	YDR054C	Q712K3	UBE2R2	11047@B05	54926	1toM	Complement	Complement	Complement	Complement	Complement
1194	P14682	YDR054C	P62253	UBE2G1	11074@B04	7326	1toM	Non complement	Non complement	Non complement	ND	Non complement
1267	P15367	YIR022W	P67812	SEC11A	11018@F05	23478	1toM	Complement	Complement	Complement	Complement	Complement
1267	P15367	YIR022W	Q9BY50	SEC11C	11028@G06	90701	1toM	Complement	Complement	Complement	Complement	Complement
1267	P15367	YIR022W	P0C7V7	SEC11B	NA	157708	1toM	NA	NA	NA	ND	NA
1371	Q07508	YDL087C	O95232	LUC7L3	31011@F06	51747	1toM	Non complement	Non complement	Non complement	ND	Non complement
1371	Q07508	YDL087C	Q9NQ29	LUC7L	11054@G11	55692	1toM	Non complement	Non complement	Non complement	ND	Non complement
1371	Q07508	YDL087C	Q9Y383	LUC7L2	11009@F04	51631	1toM	Non complement	Non complement	Non complement	ND	Non complement
1440	P32263	YER023W	P32322	PYCR1	11054@B07	5831	1toM	Complement	NA	Complement	Complement	Complement
1440	P32263	YER023W	Q96C36	PYCR2	11054@C06	29920	1toM	Complement	NA	Complement	Complement	Complement
1440	P32263	YER023W	Q53H96	PYCRL	11049@H06	65263	1toM	Non complement	NA	Non complement	ND	Non complement
1498	P38902	YOL005C	Q9H1A7	POLR2J3	NA	548644	1toM	NA	NA	NA	ND	NA
1498	P38902	YOL005C	P52435	POLR2J	31015@H01	5439	1toM	Non complement	NA	Non complement	ND	Non complement
1498	P38902	YOL005C	Q9GZM3	POLR2J2	NA	246721	1toM	Non complement	NA	Non complement	ND	Non complement
1612	Q03048	YLL050C	P60981	DSTN	11043@E06	11034	1toM	Complement	Complement	Complement	Complement	Complement
1612	Q03048	YLL050C	Q9Y281	CFL2	11018@C12	1073	1toM	Complement	Complement	Complement	Complement	Complement
1612	Q03048	YLL050C	P23528	CFL1	11043@E10	1072	1toM	Non complement	Non complement	Non complement	ND	Non complement
1716	Q99257	YPL169C	Q9GZY0	NXF2	NA	56001	1toM	Non complement	Non complement	Non complement	ND	Non complement
1716	Q99257	YPL169C	Q9H1B4	NXF5	51029@D10	55998	1toM	Non complement	Non complement	Non complement	ND	Non complement
1716	Q99257	YPL169C	Q9H4D5	NXF3	11068@C12	56000	1toM	Non complement	Non complement	Non complement	ND	Non complement
1716	Q99257	YPL169C	Q9UBU9	NXF1	11077@A08	10482	1toM	Non complement	Non complement	Non complement	ND	Non complement
1741	Q12306	YDR510W	P63165	SUMO1	11040@G11	7341	1toM	Complement	Complement	Complement	Complement	Complement
1741	Q12306	YDR510W	P55854	SUMO3	11026@B09	6612	1toM	Non complement	Non complement	Non complement	ND	Non complement
1741	Q12306	YDR510W	P61956	SUMO2	11040@F08	6613	1toM	Non complement	Non complement	Non complement	ND	Non complement
2063	Q05541	YDR288W	A2A368	MAGEB16	NA	139604	1toM	NA	NA	NA	ND	NA
2063	Q05541	YDR288W	A6NCF6	MAGEA13P	NA	139363	1toM	NA	NA	NA	ND	NA
2063	Q05541	YDR288W	A8MXT2	MAGEB17	NA	645864	1toM	NA	NA	NA	ND	NA
2063	Q05541	YDR288W	P43362	MAGEA9	NA	4108	1toM	NA	NA	NA	ND	NA
2063	Q05541	YDR288W	Q9BZ81	MAGEB5	NA	347541	1toM	NA	NA	NA	ND	NA
2063	Q05541	YDR288W	Q9UJ55	MAGEL2	NA	54551	1toM	NA	NA	NA	ND	NA
2063	Q05541	YDR288W	O15479	MAGEB2	11054@B11	4113	1toM	Non complement	NA	Non complement	ND	Non complement
2063	Q05541	YDR288W	O15480	MAGEB3	31027@F01	4114	1toM	Non complement	NA	Non complement	ND	Non complement
2063	Q05541	YDR288W	O15481	MAGEB4	11086@D01	4115	1toM	Non complement	NA	Non complement	ND	Non complement
2063	Q05541	YDR288W	P43355	MAGEA1	11053@B09	4100	1toM	Non complement	NA	Non complement	ND	Non complement
2063	Q05541	YDR288W	P43356	MAGEA2	NA	4101	1toM	Non complement	NA	Non complement	ND	Non complement
2063	Q05541	YDR288W	P43357	MAGEA3	NA	4102	1toM	Non complement	NA	Non complement	ND	Non complement
2063	Q05541	YDR288W	P43358	MAGEA4	11053@H11	4103	1toM	Non complement	NA	Non complement	ND	Non complement
2063	Q05541	YDR288W	P43360	MAGEA6	31023@D08	4105	1toM	Non complement	NA	Non complement	ND	Non complement
2063	Q05541	YDR288W	P43361	MAGEA8	11032@B11	4107	1toM	Non complement	NA	Non complement	ND	Non complement
2063	Q05541	YDR288W	P43363	MAGEA10	11086@D04	4109	1toM	Non complement	NA	Non complement	ND	Non complement
2063	Q05541	YDR288W	P43364	MAGEA11	11007@E02	4110	1toM	Non complement	NA	Non complement	ND	Non complement
2063	Q05541	YDR288W	P43365	MAGEA12	11053@F02	4111	1toM	Non complement	NA	Non complement	ND	Non complement
2063	Q05541	YDR288W	P43366	MAGEB1	11033@F06	4112	1toM	Non complement	NA	Non complement	ND	Non complement
2063	Q05541	YDR288W	Q8N7X4	MAGEB6	31029@E12	158809	1toM	Non complement	NA	Non complement	ND	Non complement
2063	Q05541	YDR288W	Q8TD90	MAGEE2	NA	139599	1toM	Non complement	NA	Non complement	ND	Non complement
2063	Q05541	YDR288W	Q96LZ2	MAGEB10	51015@B02	139422	1toM	Non complement	NA	Non complement	ND	Non complement
2063	Q05541	YDR288W	Q96M61	MAGEB18	11033@E04	286514	1toM	Non complement	NA	Non complement	ND	Non complement
2063	Q05541	YDR288W	Q96MG7	NSMCE3	NA	56160	1toM	Non complement	NA	Non complement	ND	Non complement
2063	Q05541	YDR288W	Q99608	NDN	31044@C03	4692	1toM	Non complement	NA	Non complement	ND	Non complement
2063	Q05541	YDR288W	Q9H213	MAGEH1	11004@B02	28986	1toM	Non complement	NA	Non complement	ND	Non complement
2063	Q05541	YDR288W	Q9HAY2	MAGEF1	31041@B04	64110	1toM	Non complement	NA	Non complement	ND	Non complement
2063	Q05541	YDR288W	Q9UBF1	MAGEC2	11058@G05	51438	1toM	Non complement	NA	Non complement	ND	Non complement
