## SupplementaryFile2 for "Humanization of yeast genes with multiple human orthologs reveals principles of functional divergence between paralogs"

### Sheet: Literature Comparison
ScSystematicID	HsName	Study status	Literature Status	Status Match?	PMID				This study
YBR029C	CDS2	Complement	Complement	1	9115637				Complement	Non complement
YBR160W	CDK2	Non complement	Complement	0	25541464, 1714386		Literature	Complement	24	2
YBR160W	CDK1	Complement	Complement	1	26354769			Non complement	1	6
YBR160W	CDK3	Complement	Complement	1	25541464, 1714386
YBR254C	TPPC2	Complement	Complement	1	14597397
YCR012W	PGK1	Complement	Complement	1	26354769
YDL084W	DDX39B	Complement	Complement	1	15047853
YDL084W	DDX39A	Complement	Complement	1	15047853
YDL132W	CUL1	Complement	Complement	1	9636170
YER025W	EIF2S3	Complement	Complement	1	23335982
YFR028C	CDC14A	Complement	Complement	1	9367992
YML130C	ERO1A	Complement	Complement	1	15136577
YNL244C	EIF1B	Complement	Complement	1	23335982
YER125W	NEDD4	Non complement	Non complement	1	12684839
YER148W	TBP	Complement	Non complement	0	15225551
YNL312W	RPA2	Non complement	Non complement	1	1885001
YBL105C	PRKCE	Non complement	Complement	0	9427282
YER023W	PYCR1	Complement	Complement	1	1730675
YMR001C	PLK1	Complement	Complement	1	9353331
YPR165W	RHOA	Non complement	Non complement	1	7937763
YCR012W	PGK2	Complement	Complement	1	26354769
YOL139C	EIF4E	Complement	Complement	1	28542158
YDR510W	SUMO2	Non complement	Non complement	1	26354769
YDR510W	SUMO1	Complement	Complement	1	26354769, 25999509
YDR054C	CDC34	Complement	Complement	1	28542158
YOR236W	DHFR	Complement	Complement	1	21991399
YPL117C	IDI1	Complement	Complement	1	26354769, 25999509
YDR208W	PIP4K2A	Non complement	Non complement	1	26354769
YDR208W	PIP4K2B	Non complement	Non complement	1	26354769
YBR109C	CALM1	Complement	Complement	1	12559573, 7753022, 1988945
YBR109C	CALM3	Complement	Complement	1	26354769
YML126C	HMGCS1	Complement	Complement	1	25999509
YER136W	GDI2	Complement	Complement	1	26354769
